# Molecular Consequences of Peripheral Influenza A Infection on Cell Populations in the Murine Hypothalamus

**DOI:** 10.1101/2023.03.06.530999

**Authors:** René Lemcke, Christine Egebjerg, Nicolai T. Berendtsen, Kristoffer L. Egerod, Allan R. Thomsen, Tune H. Pers, Jan P. Christensen, Birgitte R. Kornum

## Abstract

Infection with Influenza A virus (IAV) causes the well-known symptoms of the flu, including fever, loss of appetite and excessive sleepiness. These responses, mediated by the brain, will normally disappear once the virus is cleared from the system, but a severe respiratory virus infection may cause long-lasting neurological disturbances. These include encephalitis lethargica and narcolepsy. The mechanisms behind such long lasting changes are unknown. The hypothalamus is a central regulator of the homeostatic response during a viral challenge. To gain insight into the neuronal and non-neuronal molecular changes during an IAV infection, we intranasally infected mice with an H1N1 virus and extracted the brain at different time points. Using single-nucleus RNA sequencing (snRNA-seq) of the hypothalamus, we identify transcriptional effects in all identified cell populations. The snRNA-seq data showed the most pronounced transcriptional response at 3 days past infection, with a strong downregulation of genes across all cell types. General immune processes were mainly impacted in microglia, the brain resident immune cells, where we found increased numbers of cells expressing pro-inflammatory gene networks. In addition, we found that most neuronal cell populations downregulated genes contributing to the energy homeostasis in mitochondria and protein translation in the cytosol, indicating potential reduced cellular and neuronal activity. This might be a preventive mechanism in neuronal cells to avoid intracellular viral replication and attack by phagocytosing cells. The change of microglia gene activity suggest that this is complemented by a shift in microglia activity to provide increased surveillance of their surroundings.
