## Supplemental Table 3 for "Molecular Consequences of Peripheral Influenza A Infection on Cell Populations in the Murine Hypothalamus"

### Sheet: Selection criteria
			high	Prediction score of more than 50 in more thant 90% of the cells per cluster			very high	Prediction score of more than 90 in more thant 75% of the cells per cluster
Markers are	Coexpressing markers		medium	Prediction score of more than 50 in more thant 75% of the cells per cluster			high	Prediction score of more than 90 in more thant 60% of the cells per cluster
pct.2 <= 0.1	pct > 0.1 & pct.2 <- 0.6		low	Prediction score of more than 50 in more thant 50% of the cells per cluster			medium	Prediction score of more than 90 in more thant 50% of the cells per cluster

### Sheet: NonN
cluster_id	cluster name		Marker genes dataset						cluster_label_lt	Orig.dataset_lt	markers_lt	confidence	perc cluster	Common cell type markers
NonN_1	Oligodendrocytes		Prr5l	Slc24a2	Mog	Plp1			MO	Chen		high/ very high	100/ 75	Olig1	Opalin	Anln	Pde4b	Dock10	Plp1
									Oligodendrocytes	Linnarson		high/ medium	98/ 53
									a01.Oligodend3	Campbell		high	98
									OL	Bergmann		high/ very high	100/ 100
									NN_1	Mickelsen 2019		high/ very high	100/ 97
NonN_2	Astrocytes		Ntsr2	Slc4a4	Slc39a12	Gja1	Agt		Astro	Chen		high/ very high	98/ 79	Gja1	Sox9	Slc4a4	Slc1a2	Agt
									Astrocytes 1	Mickelsen		medium	73
									Astrocytes_1	Moffitt		high/ very high	98/ 85
									Astrocytes	Linnarsson		high/ very high	100/ 100
									a10.Astrocyte	Campbell		high/ medium	95/ 51
									Astrocytes	Bergmann		high/ very high	96/ 89
									NN_6	Mickelsen 2019		very high	98
NonN_3	OPCs		Vcan	Pdgfra	Itga9	Neu4	C1ql1		OPC	Chen		high/ high	90/ 69	Pdgfra	C1ql1	Sapcd2	Emid1	Fyn	Lhfpl3
									OPCs	Mickelsen		medium/ very high	84/ 81
									Immature_oligodendrocyte_1	Moffitt		medium	87
									Oligodendrocyte precursor cells	Linnarsson		medium	88.4268
									a06.NG2/OPC	Campbell		high/ very high	88/ 86
									OPC	Bergmann		medium/ medium	82/ 59
									NN_3	Mickelsen 2019		high/ very high	90/ 84
NonN_4	Not assigned		Slc17a7	Crym	Ptk2b	Itcam5	Slit3	Crym	zothers	Chen		high/ very high	99/ 97	Slc17a7
									miss	Campbell		high	100
									NN_12	Mickelsen 2019		high	99
									Granule-mature	Bergmann		very low	11
NonN_5	Vascular cells		Cped1	Slc6a20a	Colec12	Ranbp3l	Eya1	Arhgap29	Epith2	Chen		medium	72.7642
									VLMCs 2	Mickelsen		medium	84.9593
									Fibroblast_1	Moffit		medium/ high	86/ 76
									Vascular and leptomeningeal cells	Linnarsson		high/ very high	96/ 93
									a08.Fibroblast	Campbell		high/ very high	94/ 90
									VLMC	Bergmann		medium/ medium	83/ 54
									NN_5	Mickelsen 2019		high/ medium	90/ 56
NonN_6	Microglia		Inpp5d	Lyn	Pde3b	Fyb			Microglia	Chen		low	60
									a07.PVMMicro	Campbell		low	48
NonN_7	Tanycyte/Astrocytes		Col23a1	Tshr	Lrriq1	Cdc14a	Nnat	Sfta3-ps	Tany	Chen		medium	79.7508	Col23a1, Slc16a2, Lhx2, and Ptn described as enriched genes in tangicytes in
									Tanycytes	Mickelsen		medium/ medium	80/ 52
									Ependymal_1	Moffitt		low	51.4019
									Ependymal cells	Linnarsson		low	52.648
									a12.Tanycyte2	Campbell		medium/ high	76/ 66
									Radial_Glia-like	Bergman		medium	75.0779
									NN_6	Mickelsen 2019		low	71.028
NonN_8	Pericytes		Flt1	Igfbp7	Slco1a4	Pltp	Ly6c1							Genes afre expressed in Pericytes and in vascular endothelia cells, markers in pericytes
NonN_9	Vascular leptomeningeal cells		Slc47a1	Adamtsl3	Slc26a7				zothers	Chen		high	91.0448	Bnc2	Slc47a1	Eya2	Cped1	Mrc2
									VLMCs 1	Mickelsen		high	95.5224	Adamtsl3	Cped1	Mrc2
									Vascular and leptomeningeal cells	Linnarsson		high/ very high	93/ 90
									a08.Fibroblast	Campbell		medium	79.1045

### Sheet: Glut
cluster_id	markers	coexpressing markers		Location	cluster_label_lt	Orig.dataset_lt	markers_lt	confidence	perc cluster	Cluster name
Glut_01
Glut_02
Glut_03
Glut_04	Cdh23, Ntng2			Subthalamic nucleus			Htr2c, Pitx2
Glut_05	Npsr		X	LHA	Glut2	Mickelsen 2019	Nrgn, Gda	high/ high	93/ 65
			X	non-Arc	n29	Campell	Nr5a1, Adcyap1	low	68
Glut_06
Glut_07				mammillary body (MM)	Glu5	Chen	Foxb1	high	98
				Medial mammillary	Glut4, 5	Mickelsen	Foxb1, Cck	low	58
			x		Glut_3	Mickelsen 2019	Zic1, Gad1	low	55
			x		n34.unassigned(2)	Campell		low	69
Glut_08				mammillary body (MM)	Glu5	Chen	Foxb1
				Medial mammillary	Glut1, 2	Mickelsen	Foxb1, Cck
Glut_09					n34_unassigend(2)	Campell		low	58
Glut_10	Pard3b, Pcdh7, Nxph1	Tac1		Ventral premammillary	Glut7	Mickelsen	Tac1, Foxp2	high	94
Glut_11				Supramammillary	Glut8	Mickelsen	Tcf4, Nr4a2	medium	86
Glut_12				dorsal premammilary	Glut6	Mickelsen	Foxb1, Cck	medium/ medium	88/ 64
Glut_13					Glu4	Chen	Shox2	low/ medium	68/ 51
				Thalamus	89 (DEGLU3, 139), 101 (DEGLU1, 137)	Linnarsson	(Slc17a6 Gbx2 Foxp2); (Synpo2 Adamts15 Prkcd )	low	63
			X		n34_unassigend(2)	Campell		medium	74
Glut_14			X	LHA	Glut_5	Mickelsen 2019	Ebf3, Otp	medium/ high	83/ 72
Glut_15			X		n34.unassigned(2)	Campell		low	68
Glut_16
Glut_17			X	Ventral premammillary	GLUT7	Mickelsen	Tac1, Foxp2, Glra3, Htr2c	low	55
Glut_18
Glut_19	?	?		DMH and LHA	Glut_9	Mickelsen 2019	Synpr, Gad1	high/ medium	82/ 57
Glut_20	Ebf2, Tac1, Prlr	Tac1		ARC
				POA
			x	Ventral premammillary	GLUT7	Mickelsen	Tac1, Foxp2, Glra3, Htr2c	low	55
Glut_21				unassigned	Glu10, 7	Mickelsen	Cplx1, Hsa4l,, Kcnc1, Epha5	low	55-68
			x		n34_unassigend(2)	Campell		medium	74
Glut_22
Glut_23				mammillary body (MM)	Glu5	Chen	Foxb1	medium	84
					Glu4,3,20, 2,1	Mickelsen	Foxb1, Cck
			x		Glut_3	Mickelsne 2019	Zic1, Gad1	low	65
Glut_24	Hdc, Slc18a2									Histaminergic neurons
				tuberomammilary nucleus	n01.Hdc	Campell	Hdc	high/ very high	95/ 77
Glut_25			x		Glut_1	Mickelsen 2019	Pmch, Gad1	medium	73	MCH neurons
Glut_26				lateral mammillary (LM)	GLut20	Mickelsen	Tac2, Tcf4, Cplx1, and Pvalb	high/ medium	95/ 60
			x		n34.unassigned(2)	Campell		medium	76
Glut_27	Th, Ddc, Slc18a2									Dopaminergic neurons
					i5_Gaba_Pouf3f3	Moffitt	Pouf3f3	medium	83
			x		GABA17	Chen	Slc6a3	medium	80
Glut_28			x		n32.Slc17a6/Trhr	Campell	Slc17a6, Trhr	low	55
			x		Glut_3	Mickelsen 2019	Zic1, Gad1	low	67
Glut_29	Hcrt									Hypocretin neurons
					Glut_6	Mickelsen 2019	Hcrt	high/ very high	95/ 95
Glut_30				Thalamus	89 (DEGLU3, 139), 101 (DEGLU1, 137)	Linnarsson	(Slc17a6 Gbx2 Foxp2); (Synpo2 Adamts15 Prkcd )
					n34_unassigend(2)	Campell		high	91

### Sheet: Gaba
cluster_id	markers	coexpressing markers		Location	cluster_label_lt	Orig.dataset_lt	markers_lt	confidence	perc cluster
Gaba_1	Spag16, Npy, Trh	Sst, Ghr, Agrp
Gaba_2	Zfhx3, Cdh23, Tenm2	Gpc5, Cdh8, Cdh18	9530026P05Rik	suprathalamic nucleus
					Gaba_7	Mickelesen 2019	Tac2, Serpini1	high/ high	99/ 65
Gaba_3	Meis2, Cdh23, Pax6	Pouf62, Rgs6	G630016G05Rik
Gaba_4	Tac2, D5Ertd615e	Sema6d, Cdh12, Npas3			Gaba_7	Mickelesen 2019	Tac2, Serpini1	medium	84
Gaba_5	Npsr1, Lef1, Pck, Tcf7l2	Nxph1, Pcsk5, Tac1		DMH: Dorsomedial hypothalamic nucleus
					Gaba_7	Mickelesen 2019	Tac2, Serpini1	medium	87
Gaba_6	Piezo1	Sunpr, Sst, Col25a1
Gaba_7	Nts, Ebf1	Gal, Gm20751, Ecel1			Gaba_1	Mickelsen 2019	Gal, Dlk1	low	57
Gaba_8	Tac2, Gm32828	Zfhx3, Zfp804b, Htr2c			Gaba_7	Mickelesen 2019	Tac2, Serpini1	high/ medium	99/ 52
Gaba_9	Sox6,	Col25a1, Il1rapl2, Slit3
Gaba_10	Fign	Adarb2, Kcnip4, Foxp2	x		Gaba_7	Mickelesen 2019	Tac2, Serpini1	high	92
Gaba_11	Gda, Abi3bp, Dnah11	Arhgap6, Slit3, Sox2ot
			x		Gaba_7	Mickelesen 2019	Tac2, Serpini1	low	51
Gaba_12	Pax6, Pde11a, Dcdc5	Zfp804b, Pmfbp1, Onecut2
			x		Gaba_7	Mickelesen 2019	Tac2, Serpini1	low	60
Gaba_13	Sfta3-ps, Ppp1r17, Tafa4	Sox2ot, Rorb, Gm38505
Gaba_14	Nfib, Nfix, ENSMUSG00000048747	Nfia, St18, Tcf4	x		Gaba_8	Mickelsen 2019	Lhx6, Tcf4	high/ very high	95/ 82
Gaba_15	Zeb2, Naf, Npy	Adarb2, Tcf4, Erbb4	x	SUM	Glut8	Mickelsen 2020	Tcf4, Nr4a2, Ebf3, Slc6a1	low	60
Gaba_16	Rarb, Lef1, Gpc4	Unc13c, Dgkb, Sulf1		caudal Arc	GABA14	Mickelsen 2020	Unc13c, Trh	high/ high	90/ 67
			x		Gaba_7	Mickelsen 2019	Tac2, Serpini	low	58
Gaba_17	Ebf1, Lepr, Mbnl3	Cartpt, Il1rap, Rbms1
Gaba_18	Tcf7l2, Ror1, Nfib	Otx2os1, Zfpm2, Gpc5			Gaba_7	Mickelsen 2019	Tac2, Serpini	low	51
					Glu4	Chen		low	57
Gaba_19	Pvalb, Sema3e, Eepd1	Hs3st4, Rgs6, Fign
Gaba_20	Gal, Lef1, C1ql3	Foxp2, Npsr1, Tac1			Gaba_7	Mickelsen 2019	Tac2, Serpini	medium	78
Gaba_21	Onecut2				Gaba_7	Mickelsen 2019	Tac2, Serpini	high	93
Gaba_22					Gaba_7	Mickelsen 2019	Tac2, Serpini	low	65
Gaba_23	Crabp1
Gaba_24	Pomc
Gaba_25				arcuate hypothalamic nucleus (ARH),	Glu11	Chen	Kiss, Pomc	high/ very high	95/ 93
				ARC	GLUT16	Mickelsen 2020	Tac2, Pdyn, Kiss1, Esr1	high	89
					Gaba_7	Mickelsen 2019	Tac2, Serpini1	high	93
Gaba_26
